# Regulation of CHD2 expression by the *Chaserr* long noncoding RNA is essential for viability

**DOI:** 10.1101/536771

**Authors:** Aviv Rom, Liliya Melamed, Micah Jonathan Goldrich, Rotem Kadir, Matan Golan, Inbal Biton, Rotem Ben-Tov Perry, Igor Ulitsky

## Abstract

Genomic loci adjacent to genes encoding for transcription factors and chromatin remodelers are enriched for long non-coding RNAs (lncRNAs), but the functional importance of this enrichment is largely unclear. Chromodomain helicase DNA binding protein 2 (*Chd2*) is a chromatin remodeller with various reported functions in cell differentiation and DNA damage response. Heterozygous mutations in human *CHD2* have been implicated in epilepsy, neurodevelopmental delay, and intellectual disability. Here we show that *Chaserr*, a highly conserved lncRNA transcribed from a region near the transcription start site of *Chd2* and on the same strand, acts in concert with the CHD2 protein to maintain proper *Chd2* expression levels. Loss of *Chaserr* in mice leads to early postnatal lethality in homozygous mice, and severe growth retardation in heterozygotes. Mechanistically, loss of *Chaserr* leads to substantially increased *Chd2* mRNA and protein levels, which in turn lead to increased transcriptional interference by inhibiting promoters found downstream of highly expressed genes. We further show that *Chaserr* production represses *Chd2* expression solely in *cis*, and that the phenotypic consequences of *Chaserr* loss are rescued when *Chd2* is perturbed as well. Targeting *Chaserr* is thus a potentially viable strategy for increasing CHD2 levels in haploinsufficient individuals.
