## Supplementary Table 2 for "Regulation of CHD2 expression by the *Chaserr* long noncoding RNA is essential for viability"

### Sheet: Sheet1
Purpose	Sequence
Mouse primer sets
Chaserr genotype set A	CAACACCCAACAGGGAGAAG
	CTTGCCCAAGAAGGAAGGTT
Chaserr genotype set B	CAACACCCAACAGGGAGAAG
	CTTGCCCAAGAAGGAAGGTT
	CCACACAACATGGCCTCTTC
Chd2 genotype	AGTCCAATAGCAGTTCGGAGT
	ACAAGGTAGGGAGGGAAGAAC
ActB qRT	CTTCTGCATCCTGTCAGCAA
	TTGGGTATGGAATCCTGTGG
Chaserr qRT	GCCATTTTGAAGACTGAGACCA
	TCTATGGTGCAGGCCTTTCA
Chd2 qRT	GGAGATCATAGAACGGGCCA
	AAAAGGGTTTGAGTTGGATCTTC
Chd2 WT allele specific qRT	TGAGAGTGAATCGGCAGGTT
	CACATCAGCTATCCGTTCCTTC
Chd2 mutant allele specific qRT	TGAGAGTGAATCGGCAGGTT
	CACATCAGCTATCCGTTCCTTT
Ctsk qRT	AGGCCTCTCTTGGTGTCCA
	TGTAGGATCGAGAGGGAGGT
Cpt1c.qRT	GCTGGCAAATGACTTCCTGA
	GCGCAGGTACACAAACTCTT
Dapk3 qRT	CTGGCAGCGAGTTCAAGAA
	CACTGCTGAGATGTTCGTCA
ActB qRT	TTGGGTATGGAATCCTGTGG
	CTTCTGCATCCTGTCAGCAA
Human primer sets
Chaserr qRT	GGCTGCAGTGATACATGCGA
	ACTCCAACGTCTCAGTCTTCAA
Chd2 qRT	TACCTGTTCCACCAACACCAG
	TTCCCGTATCGTATTTCTGCTCAT
ActB qRT	CCCTGGACTTCGAGCAAGAG
	ACTCCATGCCCAGGAAGGAA
in-vitro gRNA transcription
F_T7_msgRNA_1	TTAATACGACTCACTATAGG CGGTCCGAGCCAGCGGGGAG
F_T7_msgRNA_2	TTAATACGACTCACTATAG GAGGTGGGAACCCATCTTTG
F_T7_msgRNA_3	TTAATACGACTCACTATAGG AGTGAAACTCTGGGTTTGCG
F_T7_msgRNA_4	TTAATACGACTCACTATAGG TGCTGAGAACATGGAAGCGG
F_T7_msgRNA_Chd2_Exon3	TTAATACGACTCACTATAGG AGCTATCCGTTCCTTCTTAG
R_sgRNA	AAAAGCACCGACTCGGTGCC
Cloning Chaser into pLIX_402
F_Chaserr-cloning.2	ACGAC GCTAGC acacggcacaagatggccgg
R_Chaserr-cloning.2	ACGAC ACCGGT ACCATTCCACTTAATCACGGG
sgRNAs seqence + cloning adaptor
sgRNA 1 Chaserr promtoer KO	caccCGGTCCGAGCCAGCGGGGAG
	aaacCTCCCCGCTGGCTCGGACCG
sgRNA 2 Chaserr promtoer KO	caccGAGGTGGGAACCCATCTTTG
	aaacCAAAGATGGGTTCCCACCTC
sgRNA 3 Chaserr promtoer KO	caccAGTGAAACTCTGGGTTTGCG
	aaacCGCAAACCCAGAGTTTCACT
sgRNA 4 Chaserr promtoer KO	caccTGCTGAGAACATGGAAGCGG
	aaacCCGCTTCCATGTTCTCAGCA
sgRNA 5 - downstream Chaserr p(A)	caccAGGACCATTCCACTTAATCAgt
	taaaacTGATTAAGTGGAATGGTCCT
sgRNA 6 Chd2 3rd exon	caccAGCTATCCGTTCCTTCTTAG
	aaacCTAAGAAGGAACGGATAGCT
R1/R2 adaptor sequence for Chd2 indel genotyping
R1_Exon3_Chd2.3	ACACTCTTTCCCTACACGACGCTCTTCCGATCT TGAGAGTGAATCGGCAGGTTCC
R2_Exon3_Chd2.3	GTGACTGGAGTTCAGACGTGTGCTCTTCCGATCT AATACTCTGCTAGCGGGTCCTAG
Mouse ASOs
ASO NTC	CCCCUCTCUCTCUUUCUATCCCUUCU
ASO1	GGUGUAAATGCTTCGATGTCUAUGGU
ASO2	GCUUCGATGTCTATGGTGCAGGCC
ASO3	AGAACUCTATGGTCTCAGUCUUCA
Human LNA GapmeRs
LNA NTC	AACACGTCTATACGC Cat#: LG00000002
LNAh1	GTCGAATAAACCAGTATC
LNAh2	TTGATAAGACTGCACGCC
Mouse LNA GapmeRs
LNA NTC	AACACGTCTATACGC Cat#: LG00000002
LNA1	ATAGCGTGCATAAATT
LNA2	GCAGAATGAAGACAAA
LNA3	ATCAATGAATTCACAT
LNA4	CAACGACTGATCCTAA
