## Supplementary Table 3 for "Regulation of CHD2 expression by the *Chaserr* long noncoding RNA is essential for viability"

### Sheet: linc-Chd2 Exons
Stellaris FISH Probes, Custom Assay with Quasar 670, 5 nmol
Probe Set Name:
mLincChd2Exons
Probe Sequence:
aataatttcccaagggctct
aatccattttcctcaattcc
atattacagcattcttgcat
attccatctgaggattcaca
cacctgggataaaagctgta
cagaattatcagcaaccaca
cataatgggctgccatcttg
cattccataaggtcacttca
gaatcctgtgttggttgtat
ggaagtaaattccactgtcc
gtctcagtcttcaaaatggc
tcatttcatggaatccacat
tccaggaatacaaactacca
tcctttattcttagaactct
tgtagagtcttctccagatg
ttcaaactcttcaagcgggg
tttctcagtggtaaagtcca
tttgtgttgggtaagaatca

### Sheet: linc-Chd2 introns
Stellaris® FISH Probes, Custom Assay with CAL Fluor® Red 590 Dye
Probe Set Name:
mLincChd2Introns
Probe Sequence:
ccatcaacggaggattgttg
ggttccattgttcttttaga
aacagccgttctcaaaagca
ggtacctttgcatctagaac
agatgcactcctgtaacttg
gccgtcgtcatttttgaaat
ttcatcaaacgccatcatct
taacggctttacctactcat
acttgtaaagggtcggaacc
aacttttacggccaaggttt
gcagtcttacttcaggattt
agcacacctcgacttttata
cttccaacgactgatcctaa
caacactgtctttacgcagt
ctgatagactatgtctaccc
agggtccagaatattgtctt
gcagctctaaaacttgtggt
gatctcaccaaatggggtat
tcaactcctccaggagaaat
cctacagttattccttatct
tattcctacccaaatgttgg
cctcgggaaaaggcaagtat
gacagagtgggaagggaact
agtgcatttagtttggtgga
aaaccctagtcttagcacat
agctgtttatttttctgtcc
ccattgtaggccacataata
gcaacatctttggtcatgtt
tacattagattgcaggcagc
gacctccatttattttcaca
ggacaattcctaaaggctgg
aatcctgataacccataggt
agcactatggttacggttac
acctccttgatgatctgaat
tcaggaccaaggacactatc
agcagtcccagataaacaga
aatccaagccatttctgaga
ggttagtgatagtcatctgc
ggctctttggcagtaaaagt
tctgattttcctcaaactcc
tgacattggtgacatccatc
atctcaccatgcatcacaat
gtgattatgagtcagtcacc
ttctctaagagaaacccctc
tctatgacagagtgtttcct
atttcctgtttatgtggcaa
ttccatttaccttggttttg
gagaaatgcttcccatttca
